# Somatic evolution of cancer genes on the sex chromosomes

**DOI:** 10.1101/2024.09.11.612525

**Authors:** Amarachi C. Akachukwu, Jasmine S. Ratcliff, Greg N. Brooke, Antonio Marco

**Affiliations:** School of Life Sciences, University of Essex, Wivenhoe Park, Colchester CO43SQ, United Kingdom; Institute for Social and Economic Research, University of Essex, Wivenhoe Park, Colchester CO43SQ, United Kingdom

**Author notes:** Corresponding author (AM). These authors contributed equally to the work (Amarachi C. Akachukwu, Jasmine S. Ratcliff).

## Abstract

Cancer progression arises through the somatic evolution of oncogenes (OGs) and tumour-suppressor genes (TSGs). According to Knudson’s two-hit hypothesis, both alleles of a TSG must typically be inactivated for tumorigenesis to proceed, whereas a single activating mutation can drive an OG. However, this diploid framework does not apply to genes in the male X chromosome, which is hemizygous, so that a single loss-of-function mutation can inactivate an X-linked TSG. Here, we adapt classical population genetics models of adaptation in haploid and diploid asexual populations to somatic evolution, and we test their predictions using somatic mutations from the COSMIC database. After excluding mutations in genes with reported copy-number alterations or promoter methylation, we find that TSGs in tumours from male patients show a higher ratio of loss-of-function (nonsense and frameshift) to synonymous mutations than autosomal TSGs, and that complete losses of X-linked TSGs are more frequent in males. Importantly, we find no such differences in tumours arising in females. X-linked OGs also show a higher rate than autosomal OGs in males and, as predicted by the model, the pattern is reversed in low-proliferation tumours, although this last difference is not statistically significant. Neutral (synonymous) mutation rates differ between sexes but not between the X chromosome and autosomes. Our work shows that ploidy and chromosomal context can be incorporated into models of somatic evolution, and it provides a framework to explore sex differences in tumorigenesis.
