## Supplementary Tables for "Somatic evolution of cancer genes on the sex chromosomes"

### Sheet: Supplementary Table 1
Gene	Chromosome1	Start	End	Dominance	Role	Full gene name
ARNT	1	150809705	150876768	Dominant	Both	aryl hydrocarbon receptor nuclear translocator
ATP1A1	1	116372668	116410261	Dominant	Both	ATPase Na+/K+ transporting subunit alpha 1
BCL11B	14	99169287	99271524	Dominant	Both	BCL11B, BAF complex component
BIRC3	11	102317450	102339403	Dominant	Both	baculoviral IAP repeat containing 3
BTK	X	101349447	101390796	Dominant	Both	Bruton tyrosine kinase
CUX1	7	101815904	102283958	Dominant	Both	cut like homeobox 1
ELF4	X	130064874	130110716	Dominant	Both	E74 like ETS transcription factor 4
EPAS1	2	46293667	46386703	Dominant	Both	endothelial PAS domain protein 1
ERBB4	2	211375717	212538841	Dominant	Both	erb-b2 receptor tyrosine kinase 4
ESR1	6	151656691	152129619	Dominant	Both	estrogen receptor 1
EZH2	7	148807383	148884321	Dominant	Both	enhancer of zeste 2 polycomb repressive complex 2 subunit
FOXL2	3	138944224	138947140	Dominant	Both	forkhead box L2
FOXO1	13	40469953	40666597	Dominant	Both	forkhead box O1
FOXO3	6	108559835	108684774	Dominant	Both	forkhead box O3
FOXO4	X	71096197	71103535	Dominant	Both	forkhead box O4
GATA1	X	48786554	48794311	Dominant	Both	GATA binding protein 1
HOXA11	7	27181510	27185223	Dominant	Both	homeobox A11
HOXA9	7	27162435	27175180	Dominant	Both	homeobox A9
IRF4	6	391739	411447	Dominant	Both	interferon regulatory factor 4
JAK1	1	64833229	64966504	Dominant	Both	Janus kinase 1
KLF4	9	107484852	107490482	Dominant	Both	Kruppel like factor 4
MALAT1	11	65497688	65506516	Dominant	Both	metastasis associated lung adenocarcinoma transcript 1
MRTFA	22	40410281	40636702	Dominant	Both	myocardin related transcription factor A
NFE2L2	2	177227595	177392697	Dominant	Both	nuclear factor, erythroid 2 like 2
NFKB2	10	102394110	102402529	Dominant	Both	nuclear factor kappa B subunit 2
NKX2-1	14	36516392	36521149	Dominant	Both	NK2 homeobox 1
NTRK1	1	156815640	156881850	Dominant	Both	neurotrophic receptor tyrosine kinase 1
PAX5	9	36833275	37034185	Dominant	Both	paired box 5
PTK6	20	63528001	63537370	Dominant	Both	protein tyrosine kinase 6
QKI	6	163414000	163578596	Dominant	Both	QKI, KH domain containing RNA binding
RHOA	3	49359145	49412998	Dominant	Both	ras homolog family member A
RUNX1	21	34787801	36004667	Dominant	Both	runt related transcription factor 1
RUNX1T1	8	91954967	92103286	Dominant	Both	RUNX1 translocation partner 1
STAT5B	17	42199168	42276707	Dominant	Both	signal transducer and activator of transcription 5B
SUZ12	17	31937018	32001045	Dominant	Both	SUZ12, polycomb repressive complex 2 subunit
TBX3	12	114670254	114684164	Dominant	Both	T-box 3
TCF3	19	1609290	1652605	Dominant	Both	transcription factor 3
TERT	5	1253147	1295069	Dominant	Both	telomerase reverse transcriptase
TET1	10	68560656	68694482	Dominant	Both	tet methylcytosine dioxygenase 1
TRIM24	7	138460334	138589993	Dominant	Both	tripartite motif containing 24
CBL	11	119206276	119313926	Both	Both	Cbl proto-oncogene
CREBBP	16	3725054	3880726	Both	Both	CREB binding protein
NOTCH1	9	136494433	136545786	Both	Both	notch 1
NOTCH2	1	119911553	120069626	Both	Both	notch 2
PRKAR1A	17	68511780	68551319	Both	Both	protein kinase cAMP-dependent type I regulatory subunit alpha
BMPR1A	10	86756601	86932838	Recessive	Both	bone morphogenetic protein receptor type 1A
CIC	19	42268537	42295797	Recessive	Both	capicua transcriptional repressor
DAXX	6	33318558	33323016	Recessive	Both	death domain associated protein
DDB2	11	47214465	47239240	Recessive	Both	damage specific DNA binding protein 2
GATA3	10	8045378	8075203	Recessive	Both	GATA binding protein 3
KDM6A	X	44873177	45112602	Recessive	Both	lysine demethylase 6A
KMT2D	12	49018975	49059774	Recessive	Both	lysine methyltransferase 2D
MAP2K4	17	12020824	12143830	Recessive	Both	mitogen-activated protein kinase kinase 4
MAP3K1	5	56815574	56896152	Recessive	Both	mitogen-activated protein kinase kinase kinase 1
MAP3K13	3	185282941	185489097	Recessive	Both	mitogen-activated protein kinase kinase kinase 13
RAD21	8	116845935	116874866	Recessive	Both	RAD21 cohesin complex component
RECQL4	8	144511288	144517845	Recessive	Both	RecQ like helicase 4
TBL1XR1	3	177019340	177228000	Recessive	Both	transducin beta like 1 X-linked receptor 1
TP53	17	7661779	7687550	Recessive	Both	tumor protein p53
WT1	11	32387775	32435630	Recessive	Both	Wilms tumor 1
GPC3	X	133535745	133985895	Recessive	Both	glypican 3
ABL1	9	130713946	130887675	Dominant	Oncogene	ABL proto-oncogene 1, non-receptor tyrosine kinase
ABL2	1	179099327	179229684	Dominant	Oncogene	ABL proto-oncogene 2, non-receptor tyrosine kinase
ACKR3	2	236567787	236582358	Dominant	Oncogene	atypical chemokine receptor 3
ACVR1	2	157736444	157875862	Dominant	Oncogene	activin A receptor type 1
AFDN	6	167826922	167972023	Dominant	Oncogene	afadin, adherens junction formation factor
AFF3	2	99545419	100142739	Dominant	Oncogene	AF4/FMR2 family member 3
AFF4	5	132875379	132963634	Dominant	Oncogene	AF4/FMR2 family member 4
AKT1	14	104769349	104795751	Dominant	Oncogene	AKT serine/threonine kinase 1
AKT2	19	40230317	40285536	Dominant	Oncogene	AKT serine/threonine kinase 2
ALK	2	29192774	29921566	Dominant	Oncogene	ALK receptor tyrosine kinase
AR	X	67544032	67730619	Dominant	Oncogene	androgen receptor
ATF1	12	50763710	50821122	Dominant	Oncogene	activating transcription factor 1
BCL11A	2	60450520	60555154	Dominant	Oncogene	BCL11A, BAF complex component
BCL2	18	63123346	63320128	Dominant	Oncogene	BCL2, apoptosis regulator
BCL3	19	44747705	44760044	Dominant	Oncogene	BCL3, transcription coactivator
BCL6	3	187721377	187745727	Dominant	Oncogene	BCL6, transcription repressor
BCL9	1	147541412	147626216	Dominant	Oncogene	B cell CLL/lymphoma 9
BRAF	7	140719327	140924928	Dominant	Oncogene	B-Raf proto-oncogene, serine/threonine kinase
BRD3	9	134030305	134068535	Dominant	Oncogene	bromodomain containing 3
BRD4	19	15235519	15332545	Dominant	Oncogene	bromodomain containing 4
CACNA1D	3	53328963	53813733	Dominant	Oncogene	calcium voltage-gated channel subunit alpha1 D
CALR	19	12938578	12944489	Dominant	Oncogene	calreticulin
CARD11	7	2906141	3043945	Dominant	Oncogene	caspase recruitment domain family member 11
CCND1	11	69641087	69654474	Dominant	Oncogene	cyclin D1
CCND2	12	4273772	4305350	Dominant	Oncogene	cyclin D2
CCND3	6	41934933	42050357	Dominant	Oncogene	cyclin D3
CCNE1	19	29811898	29824308	Dominant	Oncogene	cyclin E1
CD74	5	150401637	150412929	Dominant	Oncogene	CD74 molecule
CD79A	19	41877120	41881372	Dominant	Oncogene	CD79a molecule
CD79B	17	63928740	63932354	Dominant	Oncogene	CD79b molecule
CDK4	12	57747727	57756013	Dominant	Oncogene	cyclin dependent kinase 4
CDK6	7	92604921	92836594	Dominant	Oncogene	cyclin dependent kinase 6
CHD4	12	6570082	6614524	Dominant	Oncogene	chromodomain helicase DNA binding protein 4
CREB1	2	207529737	207603431	Dominant	Oncogene	cAMP responsive element binding protein 1
CREB3L2	7	137874979	138002067	Dominant	Oncogene	cAMP responsive element binding protein 3 like 2
CRLF2	X	1187549	1212750	Dominant	Oncogene	cytokine receptor like factor 2
CRTC1	19	18683677	18782333	Dominant	Oncogene	CREB regulated transcription coactivator 1
CSF3R	1	36466043	36483278	Dominant	Oncogene	colony stimulating factor 3 receptor
CTNNB1	3	41194741	41260096	Dominant	Oncogene	catenin beta 1
CXCR4	2	136114349	136118165	Dominant	Oncogene	C-X-C motif chemokine receptor 4
DDIT3	12	57516588	57521737	Dominant	Oncogene	DNA damage inducible transcript 3
DDR2	1	162631373	162787400	Dominant	Oncogene	discoidin domain receptor tyrosine kinase 2
DDX5	17	64499616	64508199	Dominant	Oncogene	DEAD-box helicase 5
DDX6	11	118747766	118791149	Dominant	Oncogene	DEAD-box helicase 6
DEK	6	18223868	18264823	Dominant	Oncogene	DEK proto-oncogene
EGFR	7	55019021	55211628	Dominant	Oncogene	epidermal growth factor receptor
ELK4	1	205597556	205631962	Dominant	Oncogene	ELK4, ETS transcription factor
ERBB2	17	39687914	39730426	Dominant	Oncogene	erb-b2 receptor tyrosine kinase 2
ERBB3	12	56076799	56103505	Dominant	Oncogene	erb-b2 receptor tyrosine kinase 3
ERG	21	38380027	38661780	Dominant	Oncogene	ETS transcription factor ERG
ETV1	7	13891228	13991425	Dominant	Oncogene	ETS variant 1
ETV4	17	43527844	43579620	Dominant	Oncogene	ETS variant 4
ETV5	3	186046308	186110318	Dominant	Oncogene	ETS variant 5
EWSR1	22	29268009	29300525	Dominant	Oncogene	EWS RNA binding protein 1
FCGR2B	1	161663147	161678654	Dominant	Oncogene	Fc fragment of IgG receptor IIb
FCRL4	1	157573749	157598080	Dominant	Oncogene	Fc receptor like 4
FEV	2	218981087	218985657	Dominant	Oncogene	FEV, ETS transcription factor
FGFR1	8	38411138	38468834	Dominant	Oncogene	fibroblast growth factor receptor 1
FGFR2	10	121478334	121598458	Dominant	Oncogene	fibroblast growth factor receptor 2
FGFR3	4	1793293	1808872	Dominant	Oncogene	fibroblast growth factor receptor 3
FGFR4	5	177086886	177098144	Dominant	Oncogene	fibroblast growth factor receptor 4
FLI1	11	128686535	128813267	Dominant	Oncogene	Fli-1 proto-oncogene, ETS transcription factor
FLT3	13	28003274	28100592	Dominant	Oncogene	fms related tyrosine kinase 3
FLT4	5	180601506	180649624	Dominant	Oncogene	fms related tyrosine kinase 4
FOXA1	14	37589984	37596059	Dominant	Oncogene	forkhead box A1
FOXP1	3	70952817	71583993	Dominant	Oncogene	forkhead box P1
FSTL3	19	676365	683399	Dominant	Oncogene	follistatin like 3
GATA2	3	128479427	128493185	Dominant	Oncogene	GATA binding protein 2
GNA11	19	3094410	3124004	Dominant	Oncogene	G protein subunit alpha 11
GNAQ	9	77716087	78031458	Dominant	Oncogene	G protein subunit alpha q
GNAS	20	58839718	58911192	Dominant	Oncogene	GNAS complex locus
H3F3A	1	226061851	226072001	Dominant	Oncogene	H3 histone family member 3A
H3F3B	17	75776434	75785893	Dominant	Oncogene	H3 histone family member 3B
HEY1	8	79764010	79767863	Dominant	Oncogene	hes related family bHLH transcription factor with YRPW motif 1
HIF1A	14	61695513	61748259	Dominant	Oncogene	hypoxia inducible factor 1 subunit alpha
HIP1	7	75533300	75738962	Dominant	Oncogene	huntingtin interacting protein 1
HIST1H3B	6	26031650	26032060	Dominant	Oncogene	histone cluster 1 H3 family member b
HLF	17	55265012	55325065	Dominant	Oncogene	HLF, PAR bZIP transcription factor
HMGA1	6	34236873	34246231	Dominant	Oncogene	high mobility group AT-hook 1
HMGA2	12	65824131	65966295	Dominant	Oncogene	high mobility group AT-hook 2
HNRNPA2B1	7	26189927	26201529	Dominant	Oncogene	heterogeneous nuclear ribonucleoprotein A2/B1
HOXA13	7	27193503	27200106	Dominant	Oncogene	homeobox A13
HOXC11	12	53973126	53977643	Dominant	Oncogene	homeobox C11
HOXC13	12	53938765	53946544	Dominant	Oncogene	homeobox C13
HOXD11	2	176104216	176109754	Dominant	Oncogene	homeobox D11
HOXD13	2	176092891	176095938	Dominant	Oncogene	homeobox D13
HRAS	11	532242	537287	Dominant	Oncogene	HRas proto-oncogene, GTPase
IDH1	2	208236227	208266074	Dominant	Oncogene	isocitrate dehydrogenase (NADP(+)) 1, cytosolic
IDH2	15	90083045	90102504	Dominant	Oncogene	isocitrate dehydrogenase (NADP(+)) 2, mitochondrial
IKBKB	8	42271302	42332653	Dominant	Oncogene	inhibitor of nuclear factor kappa B kinase subunit beta
IL6ST	5	55935095	55994993	Dominant	Oncogene	interleukin 6 signal transducer
IL7R	5	35852695	35879603	Dominant	Oncogene	interleukin 7 receptor
JAK2	9	4984390	5128183	Dominant	Oncogene	Janus kinase 2
JAK3	19	17824780	17848071	Dominant	Oncogene	Janus kinase 3
JUN	1	58780788	58784327	Dominant	Oncogene	Jun proto-oncogene, AP-1 transcription factor subunit
KAT6A	8	41929479	42051990	Dominant	Oncogene	lysine acetyltransferase 6A
KCNJ5	11	128891356	128921035	Dominant	Oncogene	potassium voltage-gated channel subfamily J member 5
KDM5A	12	280129	389454	Dominant	Oncogene	lysine demethylase 5A
KDR	4	55078259	55125595	Dominant	Oncogene	kinase insert domain receptor
KIT	4	54657918	54740715	Dominant	Oncogene	KIT proto-oncogene receptor tyrosine kinase
KMT2A	11	118436490	118526832	Dominant	Oncogene	lysine methyltransferase 2A
KRAS	12	25204789	25250936	Dominant	Oncogene	KRAS proto-oncogene, GTPase
LCK	1	32251239	32286165	Dominant	Oncogene	LCK proto-oncogene, Src family tyrosine kinase
LMO1	11	8224304	8268716	Dominant	Oncogene	LIM domain only 1
LMO2	11	33858576	33892289	Dominant	Oncogene	LIM domain only 2
LPP	3	188153284	188890671	Dominant	Oncogene	LIM domain containing preferred translocation partner in lipoma
LYL1	19	13099033	13103161	Dominant	Oncogene	LYL1, basic helix-loop-helix family member
MAF	16	79585843	79600714	Dominant	Oncogene	MAF bZIP transcription factor
MAFB	20	40685848	40689240	Dominant	Oncogene	MAF bZIP transcription factor B
MALT1	18	58671386	58754477	Dominant	Oncogene	MALT1 paracaspase
MAML2	11	95976598	96343180	Dominant	Oncogene	mastermind like transcriptional coactivator 2
MAP2K1	15	66386817	66492312	Dominant	Oncogene	mitogen-activated protein kinase kinase 1
MAP2K2	19	4090321	4124129	Dominant	Oncogene	mitogen-activated protein kinase kinase 2
MAPK1	22	21754500	21867680	Dominant	Oncogene	mitogen-activated protein kinase 1
MDM2	12	68808176	68850686	Dominant	Oncogene	MDM2 proto-oncogene
MDM4	1	204516379	204558120	Dominant	Oncogene	MDM4, p53 regulator
MECOM	3	169083499	169663618	Dominant	Oncogene	MDS1 and EVI1 complex locus
MET	7	116672390	116798386	Dominant	Oncogene	MET proto-oncogene, receptor tyrosine kinase
MITF	3	69739435	69968337	Dominant	Oncogene	melanocyte inducing transcription factor
MLLT10	10	21524675	21743630	Dominant	Oncogene	MLLT10, histone lysine methyltransferase DOT1L cofactor
MN1	22	27748277	27801498	Dominant	Oncogene	MN1 proto-oncogene, transcriptional regulator
MPL	1	43337849	43352772	Dominant	Oncogene	MPL proto-oncogene, thrombopoietin receptor
MSI2	17	57255851	57684685	Dominant	Oncogene	musashi RNA binding protein 2
MTCP1	X	155061622	155147937	Dominant	Oncogene	mature T cell proliferation 1
MTOR	1	11106535	11262507	Dominant	Oncogene	mechanistic target of rapamycin kinase
MYB	6	135181315	135219173	Dominant	Oncogene	MYB proto-oncogene, transcription factor
MYC	8	127735434	127741434	Dominant	Oncogene	MYC proto-oncogene, bHLH transcription factor
MYCL	1	39895426	39902256	Dominant	Oncogene	MYCL proto-oncogene, bHLH transcription factor
MYCN	2	15940564	15947007	Dominant	Oncogene	MYCN proto-oncogene, bHLH transcription factor
MYD88	3	38138478	38143022	Dominant	Oncogene	MYD88, innate immune signal transduction adaptor
MYOD1	11	17719568	17722131	Dominant	Oncogene	myogenic differentiation 1
NCOA2	8	70109762	70403805	Dominant	Oncogene	nuclear receptor coactivator 2
NFATC2	20	51386957	51562831	Dominant	Oncogene	nuclear factor of activated T cells 2
NPM1	5	171387116	171411137	Dominant	Oncogene	nucleophosmin 1
NR4A3	9	99821855	99866891	Dominant	Oncogene	nuclear receptor subfamily 4 group A member 3
NRAS	1	114704469	114716894	Dominant	Oncogene	NRAS proto-oncogene, GTPase
NSD2	4	1871424	1982207	Dominant	Oncogene	nuclear receptor binding SET domain protein 2
NSD3	8	38269697	38382272	Dominant	Oncogene	nuclear receptor binding SET domain protein 3
NT5C2	10	103088017	103193306	Dominant	Oncogene	5'-nucleotidase, cytosolic II
NTRK3	15	87859751	88256768	Dominant	Oncogene	neurotrophic receptor tyrosine kinase 3
NUP98	11	3671083	3797792	Dominant	Oncogene	nucleoporin 98
NUTM1	15	34343315	34357737	Dominant	Oncogene	NUT midline carcinoma family member 1
OLIG2	21	33025845	33029196	Dominant	Oncogene	oligodendrocyte transcription factor 2
P2RY8	X	1462572	1537107	Dominant	Oncogene	P2Y receptor family member 8
PAX3	2	222199888	222298996	Dominant	Oncogene	paired box 3
PBX1	1	164555584	164899296	Dominant	Oncogene	PBX homeobox 1
PDCD1LG2	9	5510570	5571254	Dominant	Oncogene	programmed cell death 1 ligand 2
PDGFB	22	39223359	39244751	Dominant	Oncogene	platelet derived growth factor subunit B
PDGFRA	4	54229097	54298247	Dominant	Oncogene	platelet derived growth factor receptor alpha
PDGFRB	5	150113837	150155872	Dominant	Oncogene	platelet derived growth factor receptor beta
PIK3CA	3	179148114	179240093	Dominant	Oncogene	phosphatidylinositol-4,5-bisphosphate 3-kinase catalytic subunit alpha
PIM1	6	37170203	37175426	Dominant	Oncogene	Pim-1 proto-oncogene, serine/threonine kinase
PLAG1	8	56160904	56211324	Dominant	Oncogene	PLAG1 zinc finger
PLCG1	20	41136960	41196801	Dominant	Oncogene	phospholipase C gamma 1
POU2AF1	11	111352252	111455630	Dominant	Oncogene	POU class 2 associating factor 1
POU5F1	6	31164337	31180731	Dominant	Oncogene	POU class 5 homeobox 1
PPM1D	17	60600183	60666280	Dominant	Oncogene	protein phosphatase, Mg2+/Mn2+ dependent 1D
PRDM16	1	3069168	3438621	Dominant	Oncogene	PR/SET domain 16
PREX2	8	67952118	68237030	Dominant	Oncogene	phosphatidylinositol-3,4,5-trisphosphate dependent Rac exchange factor 2
PRKACA	19	14091688	14118084	Dominant	Oncogene	protein kinase cAMP-activated catalytic subunit alpha
PSIP1	9	15464066	15511019	Dominant	Oncogene	PC4 and SFRS1 interacting protein 1
PTPN11	12	112418351	112509913	Dominant	Oncogene	protein tyrosine phosphatase, non-receptor type 11
RAC1	7	6374523	6403977	Dominant	Oncogene	Rac family small GTPase 1
RAF1	3	12583601	12664226	Dominant	Oncogene	Raf-1 proto-oncogene, serine/threonine kinase
RAP1GDS1	4	98261384	98443861	Dominant	Oncogene	Rap1 GTPase-GDP dissociation stimulator 1
RARA	17	40309192	40357643	Dominant	Oncogene	retinoic acid receptor alpha
REL	2	60881521	60931610	Dominant	Oncogene	REL proto-oncogene, NF-kB subunit
RET	10	43077027	43130351	Dominant	Oncogene	ret proto-oncogene
ROS1	6	117288300	117425855	Dominant	Oncogene	ROS proto-oncogene 1, receptor tyrosine kinase
RSPO3	6	127118604	127197765	Dominant	Oncogene	R-spondin 3
SETBP1	18	44680173	45068510	Dominant	Oncogene	SET binding protein 1
SF3B1	2	197389784	197435091	Dominant	Oncogene	splicing factor 3b subunit 1
SH3GL1	19	4360370	4400547	Dominant	Oncogene	SH3 domain containing GRB2 like 1, endophilin A2
SMO	7	129188872	129213545	Dominant	Oncogene	smoothened, frizzled class receptor
SND1	7	127652180	128092609	Dominant	Oncogene	staphylococcal nuclease and tudor domain containing 1
SOX2	3	181711924	181714436	Dominant	Oncogene	SRY-box 2
SRC	20	37344685	37406050	Dominant	Oncogene	SRC proto-oncogene, non-receptor tyrosine kinase
SRSF2	17	76734115	76737374	Dominant	Oncogene	serine and arginine rich splicing factor 2
SRSF3	6	36594353	36605600	Dominant	Oncogene	serine and arginine rich splicing factor 3
SSX1	X	48255317	48267444	Dominant	Oncogene	SSX family member 1
SSX2	X	52696896	52707189	Dominant	Oncogene	SSX family member 2
SSX4	X	48383516	48393347	Dominant	Oncogene	SSX family member 4
STAT3	17	42313324	42388568	Dominant	Oncogene	signal transducer and activator of transcription 3
STAT6	12	57095408	57132139	Dominant	Oncogene	signal transducer and activator of transcription 6
STIL	1	47250139	47314147	Dominant	Oncogene	STIL, centriolar assembly protein
SYK	9	90801787	90898549	Dominant	Oncogene	spleen associated tyrosine kinase
TAF15	17	35713791	35864615	Dominant	Oncogene	TATA-box binding protein associated factor 15
TAL1	1	47216290	47232220	Dominant	Oncogene	TAL bHLH transcription factor 1, erythroid differentiation factor
TAL2	9	105662457	105663112	Dominant	Oncogene	TAL bHLH transcription factor 2
TCF7L2	10	112950250	113167678	Dominant	Oncogene	transcription factor 7 like 2
TCL1A	14	95709967	95714196	Dominant	Oncogene	T cell leukemia/lymphoma 1A
TFE3	X	49028726	49043486	Dominant	Oncogene	transcription factor binding to IGHM enhancer 3
TFEB	6	41683978	41736259	Dominant	Oncogene	transcription factor EB
TLX1	10	101130505	101137789	Dominant	Oncogene	T cell leukemia homeobox 1
TLX3	5	171309284	171312134	Dominant	Oncogene	T cell leukemia homeobox 3
TNFRSF17	16	11965107	11968068	Dominant	Oncogene	TNF receptor superfamily member 17
TRIM27	6	28903002	28923989	Dominant	Oncogene	tripartite motif containing 27
TRRAP	7	98877933	99050831	Dominant	Oncogene	transformation/transcription domain associated protein
U2AF1	21	43092956	43107587	Dominant	Oncogene	U2 small nuclear RNA auxiliary factor 1
USP6	17	5116438	5175034	Dominant	Oncogene	ubiquitin specific peptidase 6
USP8	15	50424380	50514419	Dominant	Oncogene	ubiquitin specific peptidase 8
WWTR1	3	149517235	149736714	Dominant	Oncogene	WW domain containing transcription regulator 1
XPO1	2	61477849	61538626	Dominant	Oncogene	exportin 1
ZNF521	18	25061926	25352190	Dominant	Oncogene	zinc finger protein 521
FUBP1	1	77944055	77979110	Recessive	Oncogene	far upstream element binding protein 1
UBR5	8	102253012	102412841	Recessive	Oncogene	ubiquitin protein ligase E3 component n-recognin 5
WAS	X	48676596	48691427	Recessive	Oncogene	Wiskott-Aldrich syndrome
ABI1	10	26746593	26861087	Dominant	TSG	abl interactor 1
ARHGAP26	5	142770377	143229011	Dominant	TSG	Rho GTPase activating protein 26
ARHGEF12	11	120336914	120489936	Dominant	TSG	Rho guanine nucleotide exchange factor 12
ATP2B3	X	153517676	153582939	Dominant	TSG	ATPase plasma membrane Ca2+ transporting 3
ATR	3	142449235	142578826	Dominant	TSG	ATR serine/threonine kinase
BCL10	1	85266248	85277090	Dominant	TSG	BCL10, immune signaling adaptor
BTG1	12	92140278	92145897	Dominant	TSG	BTG anti-proliferation factor 1
CAMTA1	1	6785324	7769706	Dominant	TSG	calmodulin binding transcription activator 1
CARS	11	3000922	3057613	Dominant	TSG	cysteinyl-tRNA synthetase
CBFA2T3	16	88874858	88977204	Dominant	TSG	CBFA2/RUNX1 translocation partner 3
CBFB	16	67029116	67101058	Dominant	TSG	core-binding factor subunit beta
CCDC6	10	59788763	59906656	Dominant	TSG	coiled-coil domain containing 6
CCNB1IP1	14	20311368	20333312	Dominant	TSG	cyclin B1 interacting protein 1
CD274	9	5450503	5470566	Dominant	TSG	CD274 molecule
CDH11	16	64943753	65126112	Dominant	TSG	cadherin 11
CDX2	13	27962137	27971139	Dominant	TSG	caudal type homeobox 2
CEBPA	19	33299934	33302564	Dominant	TSG	CCAAT enhancer binding protein alpha
CIITA	16	10866222	10943021	Dominant	TSG	class II major histocompatibility complex transactivator
CLTC	17	59619689	59696956	Dominant	TSG	clathrin heavy chain
CLTCL1	22	19179473	19291716	Dominant	TSG	clathrin heavy chain like 1
CNBP	3	129169484	129183922	Dominant	TSG	CCHC-type zinc finger nucleic acid binding protein
CREB3L1	11	46277661	46321422	Dominant	TSG	cAMP responsive element binding protein 3 like 1
CTCF	16	67562407	67639185	Dominant	TSG	CCCTC-binding factor
DDX10	11	108665025	108940930	Dominant	TSG	DEAD-box helicase 10
DNMT3A	2	25227855	25342590	Dominant	TSG	DNA methyltransferase 3 alpha
EBF1	5	158695916	159099761	Dominant	TSG	EBF transcription factor 1
EIF3E	8	108201216	108435333	Dominant	TSG	eukaryotic translation initiation factor 3 subunit E
ELL	19	18442663	18522127	Dominant	TSG	elongation factor for RNA polymerase II
EPS15	1	51354263	51519328	Dominant	TSG	epidermal growth factor receptor pathway substrate 15
ETNK1	12	22625075	22690665	Dominant	TSG	ethanolamine kinase 1
ETV6	12	11649854	11895402	Dominant	TSG	ETS variant 6
FHIT	3	59749310	61251459	Dominant	TSG	fragile histidine triad
FUS	16	31180110	31194871	Dominant	TSG	FUS RNA binding protein
KAT6B	10	74825582	75032622	Dominant	TSG	lysine acetyltransferase 6B
KNL1	15	40594020	40664342	Dominant	TSG	kinetochore scaffold 1
LRIG3	12	58872149	58920522	Dominant	TSG	leucine rich repeats and immunoglobulin like domains 3
LZTR1	22	20982013	20999038	Dominant	TSG	leucine zipper like transcription regulator 1
MED12	X	71118556	71142454	Dominant	TSG	mediator complex subunit 12
MLF1	3	158571163	158607252	Dominant	TSG	myeloid leukemia factor 1
MYH9	22	36281277	36388067	Dominant	TSG	myosin heavy chain 9
NAB2	12	57088894	57095476	Dominant	TSG	NGFI-A binding protein 2
NCOA4	10	46005088	46030714	Dominant	TSG	nuclear receptor coactivator 4
NCOR2	12	124324415	124567589	Dominant	TSG	nuclear receptor corepressor 2
NDRG1	8	133237171	133302022	Dominant	TSG	N-myc downstream regulated 1
PATZ1	22	31325804	31346232	Dominant	TSG	POZ/BTB and AT hook containing zinc finger 1
PER1	17	8140472	8156506	Dominant	TSG	period circadian regulator 1
PML	15	73994673	74047812	Dominant	TSG	promyelocytic leukemia
POT1	7	124822386	124929983	Dominant	TSG	protection of telomeres 1
PPARG	3	12287368	12434356	Dominant	TSG	peroxisome proliferator activated receptor gamma
PPP2R1A	19	52190039	52229533	Dominant	TSG	protein phosphatase 2 scaffold subunit Aalpha
PPP6C	9	125146573	125189939	Dominant	TSG	protein phosphatase 6 catalytic subunit
PTEN	10	87863113	87971930	Dominant	TSG	phosphatase and tensin homolog
PTPRK	6	127968779	128520674	Dominant	TSG	protein tyrosine phosphatase, receptor type K
RAD51B	14	67819779	68730218	Dominant	TSG	RAD51 paralog B
RANBP2	2	108719481	108785811	Dominant	TSG	RAN binding protein 2
RHOH	4	40191053	40246967	Dominant	TSG	ras homolog family member H
RMI2	16	11249619	11351762	Dominant	TSG	RecQ mediated genome instability 2
RPL10	X	154389955	154409168	Dominant	TSG	ribosomal protein L10
RPL22	1	6181269	6209389	Dominant	TSG	ribosomal protein L22
RPL5	1	92831983	92841924	Dominant	TSG	ribosomal protein L5
RSPO2	8	107899316	108083648	Dominant	TSG	R-spondin 2
SFPQ	1	35176378	35193148	Dominant	TSG	splicing factor proline and glutamine rich
SLC34A2	4	25648011	25678748	Dominant	TSG	solute carrier family 34 member 2
TPM3	1	154155304	154194648	Dominant	TSG	tropomyosin 3
TRAF7	16	2155698	2178129	Dominant	TSG	TNF receptor associated factor 7
TRIM33	1	114392777	114511160	Dominant	TSG	tripartite motif containing 33
WIF1	12	65050626	65121566	Dominant	TSG	WNT inhibitory factor 1
YWHAE	17	1344272	1400378	Dominant	TSG	tyrosine 3-monooxygenase/tryptophan 5-monooxygenase activation protein epsilon
ZBTB16	11	114059593	114250676	Dominant	TSG	zinc finger and BTB domain containing 16
ZFHX3	16	72782885	73891871	Dominant	TSG	zinc finger homeobox 3
ZNF331	19	53520981	53580269	Dominant	TSG	zinc finger protein 331
IKZF1	7	50304068	50405101	Both	TSG	IKAROS family zinc finger 1
NFKBIE	6	44258166	44265788	Both	TSG	NFKB inhibitor epsilon
ACVR2A	2	147844517	147930826	Recessive	TSG	activin A receptor type 2A
AMER1	X	64185117	64205744	Recessive	TSG	APC membrane recruitment protein 1
APC	5	112707498	112846239	Recessive	TSG	APC, WNT signaling pathway regulator
ARID1A	1	26693236	26782110	Recessive	TSG	AT-rich interaction domain 1A
ARID1B	6	156777374	157210779	Recessive	TSG	AT-rich interaction domain 1B
ARID2	12	45729665	45908040	Recessive	TSG	AT-rich interaction domain 2
ASXL1	20	32358330	32439319	Recessive	TSG	ASXL transcriptional regulator 1
ATM	11	108222484	108369102	Recessive	TSG	ATM serine/threonine kinase
ATRX	X	77504878	77786269	Recessive	TSG	ATRX, chromatin remodeler
AXIN1	16	287440	352673	Recessive	TSG	axin 1
AXIN2	17	65528563	65561647	Recessive	TSG	axin 2
B2M	15	44711477	44718877	Recessive	TSG	beta-2-microglobulin
BAP1	3	52401013	52410350	Recessive	TSG	BRCA1 associated protein 1
BCOR	X	40049815	40177329	Recessive	TSG	BCL6 corepressor
BLM	15	90717327	90816165	Recessive	TSG	BLM RecQ like helicase
BRCA1	17	43044295	43170245	Recessive	TSG	BRCA1, DNA repair associated
BRCA2	13	32315474	32400266	Recessive	TSG	BRCA2, DNA repair associated
BRIP1	17	61681266	61863521	Recessive	TSG	BRCA1 interacting protein C-terminal helicase 1
BUB1B	15	40161023	40221136	Recessive	TSG	BUB1 mitotic checkpoint serine/threonine kinase B
CASP8	2	201233443	201287711	Recessive	TSG	caspase 8
CBLB	3	105655461	105869552	Recessive	TSG	Cbl proto-oncogene B
CDC73	1	193121997	193253901	Recessive	TSG	cell division cycle 73
CDH1	16	68737225	68835548	Recessive	TSG	cadherin 1
CDK12	17	39461511	39564907	Recessive	TSG	cyclin dependent kinase 12
CDKN1B	12	12715058	12722371	Recessive	TSG	cyclin dependent kinase inhibitor 1B
CDKN2A	9	21967753	21995301	Recessive	TSG	cyclin dependent kinase inhibitor 2A
CDKN2C	1	50960745	50974633	Recessive	TSG	cyclin dependent kinase inhibitor 2C
CHEK2	22	28687743	28742422	Recessive	TSG	checkpoint kinase 2
CNOT3	19	54137717	54155708	Recessive	TSG	CCR4-NOT transcription complex subunit 3
CYLD	16	50742050	50801935	Recessive	TSG	CYLD lysine 63 deubiquitinase
DICER1	14	95086228	95158010	Recessive	TSG	dicer 1, ribonuclease III
DNM2	19	10718079	10833488	Recessive	TSG	dynamin 2
EP300	22	41091786	41180079	Recessive	TSG	E1A binding protein p300
ERCC2	19	45349837	45370918	Recessive	TSG	ERCC excision repair 2, TFIIH core complex helicase subunit
ERCC3	2	127257290	127294176	Recessive	TSG	ERCC excision repair 3, TFIIH core complex helicase subunit
ERCC4	16	13920157	13952345	Recessive	TSG	ERCC excision repair 4, endonuclease catalytic subunit
ERCC5	13	102807146	102876001	Recessive	TSG	ERCC excision repair 5, endonuclease
EXT1	8	117794490	118111853	Recessive	TSG	exostosin glycosyltransferase 1
EXT2	11	44095549	44245429	Recessive	TSG	exostosin glycosyltransferase 2
FANCA	16	89737549	89816657	Recessive	TSG	FA complementation group A
FANCC	9	95099054	95426796	Recessive	TSG	FA complementation group C
FANCD2	3	10026414	10101930	Recessive	TSG	FA complementation group D2
FANCE	6	35452361	35467103	Recessive	TSG	FA complementation group E
FANCF	11	22622519	22626787	Recessive	TSG	FA complementation group F
FANCG	9	35073835	35080016	Recessive	TSG	FA complementation group G
FAS	10	88990582	89015785	Recessive	TSG	Fas cell surface death receptor
FBXO11	2	47789316	47905793	Recessive	TSG	F-box protein 11
FBXW7	4	152320544	152536063	Recessive	TSG	F-box and WD repeat domain containing 7
FH	1	241497603	241519761	Recessive	TSG	fumarate hydratase
FLCN	17	17212212	17237188	Recessive	TSG	folliculin
GRIN2A	16	9753404	10182754	Recessive	TSG	glutamate ionotropic receptor NMDA type subunit 2A
HNF1A	12	120978543	121002512	Recessive	TSG	HNF1 homeobox A
KDM5C	X	53191321	53225422	Recessive	TSG	lysine demethylase 5C
KLF6	10	3775996	3785281	Recessive	TSG	Kruppel like factor 6
KMT2C	7	152134922	152436005	Recessive	TSG	lysine methyltransferase 2C
LRP1B	2	140231423	142131701	Recessive	TSG	LDL receptor related protein 1B
MAX	14	65006174	65102695	Recessive	TSG	MYC associated factor X
MEN1	11	64803510	64811294	Recessive	TSG	menin 1
MLH1	3	36993332	37050918	Recessive	TSG	mutL homolog 1
MSH2	2	47402969	47663146	Recessive	TSG	mutS homolog 2
MSH6	2	47695530	47810101	Recessive	TSG	mutS homolog 6
MUTYH	1	45329163	45340470	Recessive	TSG	mutY DNA glycosylase
NBN	8	89933336	90003228	Recessive	TSG	nibrin
NCOR1	17	16029157	16218185	Recessive	TSG	nuclear receptor corepressor 1
NF1	17	31094927	31382116	Recessive	TSG	neurofibromin 1
NF2	22	29603556	29698598	Recessive	TSG	neurofibromin 2
PALB2	16	23603160	23641310	Recessive	TSG	partner and localizer of BRCA2
PBRM1	3	52545352	52685917	Recessive	TSG	polybromo 1
PHF6	X	134373253	134428791	Recessive	TSG	PHD finger protein 6
PHOX2B	4	41744082	41748970	Recessive	TSG	paired like homeobox 2B
PIK3R1	5	68215720	68301821	Recessive	TSG	phosphoinositide-3-kinase regulatory subunit 1
PMS2	7	5973239	6009125	Recessive	TSG	PMS1 homolog 2, mismatch repair system component
POLE	12	132623753	132687365	Recessive	TSG	DNA polymerase epsilon, catalytic subunit
PRDM1	6	106086320	106109939	Recessive	TSG	PR/SET domain 1
PRF1	10	70597348	70602775	Recessive	TSG	perforin 1
PTCH1	9	95442980	95517057	Recessive	TSG	patched 1
PTPN13	4	86594315	86815171	Recessive	TSG	protein tyrosine phosphatase, non-receptor type 13
PTPRB	12	70515866	70637440	Recessive	TSG	protein tyrosine phosphatase, receptor type B
PTPRC	1	198638457	198757476	Recessive	TSG	protein tyrosine phosphatase, receptor type C
RB1	13	48303726	48599436	Recessive	TSG	RB transcriptional corepressor 1
RNF43	17	58352500	58417595	Recessive	TSG	ring finger protein 43
SBDS	7	66987677	66995601	Recessive	TSG	SBDS, ribosome maturation factor
SDHA	5	218241	256700	Recessive	TSG	succinate dehydrogenase complex flavoprotein subunit A
SDHAF2	11	61430042	61447529	Recessive	TSG	succinate dehydrogenase complex assembly factor 2
SDHB	1	17018722	17054170	Recessive	TSG	succinate dehydrogenase complex iron sulfur subunit B
SDHC	1	161314257	161375340	Recessive	TSG	succinate dehydrogenase complex subunit C
SDHD	11	112086773	112120013	Recessive	TSG	succinate dehydrogenase complex subunit D
SETD2	3	47016429	47163967	Recessive	TSG	SET domain containing 2
SFRP4	7	37905932	38025695	Recessive	TSG	secreted frizzled related protein 4
SH2B3	12	111405948	111451623	Recessive	TSG	SH2B adaptor protein 3
SMAD2	18	47808957	47931146	Recessive	TSG	SMAD family member 2
SMAD3	15	67063763	67195195	Recessive	TSG	SMAD family member 3
SMAD4	18	51028394	51085045	Recessive	TSG	SMAD family member 4
SMARCA4	19	10960825	11079426	Recessive	TSG	SWI/SNF related, matrix associated, actin dependent regulator of chromatin, subfamily a, member 4
SMARCB1	22	23786931	23838008	Recessive	TSG	SWI/SNF related, matrix associated, actin dependent regulator of chromatin, subfamily b, member 1
SMARCD1	12	50084972	50100712	Recessive	TSG	SWI/SNF related, matrix associated, actin dependent regulator of chromatin, subfamily d, member 1
SMARCE1	17	40624962	40648864	Recessive	TSG	SWI/SNF related, matrix associated, actin dependent regulator of chromatin, subfamily e, member 1
SOCS1	16	11254405	11256200	Recessive	TSG	suppressor of cytokine signaling 1
SPEN	1	15847864	15940460	Recessive	TSG	spen family transcriptional repressor
SPOP	17	49598884	49678234	Recessive	TSG	speckle type BTB/POZ protein
STAG2	X	123960212	124422664	Recessive	TSG	stromal antigen 2
STK11	19	1177558	1228435	Recessive	TSG	serine/threonine kinase 11
SUFU	10	102503987	102633535	Recessive	TSG	SUFU negative regulator of hedgehog signaling
TENT5C	1	117605934	117628372	Recessive	TSG	terminal nucleotidyltransferase 5C
TET2	4	105145875	105279816	Recessive	TSG	tet methylcytosine dioxygenase 2
TGFBR2	3	30606502	30694142	Recessive	TSG	transforming growth factor beta receptor 2
TMEM127	2	96248516	96265994	Recessive	TSG	transmembrane protein 127
TNFAIP3	6	137867188	137883312	Recessive	TSG	TNF alpha induced protein 3
TNFRSF14	1	2555639	2565382	Recessive	TSG	TNF receptor superfamily member 14
TSC1	9	132891348	132946874	Recessive	TSG	TSC complex subunit 1
TSC2	16	2047465	2089487	Recessive	TSG	TSC complex subunit 2
VHL	3	10141008	10152220	Recessive	TSG	von Hippel-Lindau tumor suppressor
WRN	8	31033801	31173769	Recessive	TSG	Werner syndrome RecQ like helicase
XPA	9	97674909	97697357	Recessive	TSG	XPA, DNA damage recognition and repair factor
XPC	3	14145147	14178783	Recessive	TSG	XPC complex subunit, DNA damage recognition and repair factor
ZRSR2	X	15790472	15823260	Recessive	TSG	zinc finger CCCH-type, RNA binding motif and serine/arginine rich 2
RBM10	X	47144869	47186813	Recessive	TSG	RNA binding motif protein 10

### Sheet: Supplementary Table 2
Census Gene (X chromosome)	Type	X-inactivated	X escapee
AMER1	TSG	yes	no
AR	POG	yes	no
ARAF	POG	yes	no
ATP2B3	TSG	no	yes
ATRX	TSG	yes	no
BCOR	TSG	no	yes
DDX3X	TSG	no	yes
KDM5C	TSG	no	yes
MED12	TSG	yes	no
MTCP1	POG	no	no
TFE3	POG	no	yes
TMSB4X	POG	yes	no
WAS	POG	no	yes
ZMYM3	TSG	yes	no
ZRSR2	TSG	no	yes
